# When two are better than one: Modeling the mechanisms of antibody mixtures

**DOI:** 10.1101/808394

**Authors:** Tal Einav, Jesse D. Bloom

**Affiliations:** Basic Sciences Division and Computational Biology Program, Fred Hutchinson Cancer Research Center, Seattle, WA, United States of America; Howard Hughes Medical Institute, Seattle, WA, United States of America

## Abstract

It is difficult to predict how antibodies will behave when mixed together, even after each has been independently characterized. Here, we present a statistical mechanical model for the activity of antibody mixtures that accounts for whether pairs of antibodies bind to distinct or overlapping epitopes. This model requires measuring *n* individual antibodies and their  pairwise interactions to predict the 2^*n*^ potential combinations. We apply this model to epidermal growth factor receptor (EGFR) antibodies and find that the activity of antibody mixtures can be predicted without positing synergy at the molecular level. In addition, we demonstrate how the model can be used in reverse, where straightforward experiments measuring the activity of antibody mixtures can be used to infer the molecular interactions between antibodies. Lastly, we generalize this model to analyze engineered multidomain antibodies, where components of different antibodies are tethered together to form novel amalgams, and characterize how well it predicts recently designed influenza antibodies.

**Author summary:** With the rise of new antibody combinations in therapeutic regimens, it is important to understand how antibodies work together as well as individually. Here, we investigate the specific case of monoclonal antibodies targeting a cancer-causing receptor or the influenza virus and develop a statistical mechanical framework that predicts the effectiveness of a mixture of antibodies. The power of this model lies in its ability to make a large number of predictions based on a limited amount of data. For example, once 10 antibodies have been individually characterized and their epitopes have been mapped, our model can predict how any of the 2^10^ = 1024 combinations will behave. This predictive power can aid therapeutic efforts by assessing which combinations of antibodies will elicit the most effective response.
