## Supplementary material for "When two are better than one: Modeling the mechanisms of antibody mixtures": S1 File: Figure2.csv

Antibody 1	Antibody 2	Antibody 3	Fractional Activity
1024	1030	-	0.881
1024	1260	-	1.037
1024	1261	-	1.215
1024	1277	-	0.593
1024	1284	-	0.881
1024	1320	-	0.745
1024	1347	-	0.875
1024	1565	-	0.737
1030	1260	-	1.247
1030	1261	-	0.962
1030	1277	-	0.779
1030	1284	-	1.2750000000000001
1030	1320	-	0.721
1030	1347	-	0.8310000000000001
1030	1565	-	0.598
1260	1261	-	1.278
1260	1277	-	0.726
1260	1284	-	1.137
1260	1320	-	0.875
1260	1347	-	0.844
1260	1565	-	0.672
1261	1277	-	0.894
1261	1284	-	0.881
1261	1320	-	0.936
1261	1347	-	0.645
1261	1565	-	0.747
1277	1284	-	0.588
1277	1320	-	0.523
1277	1347	-	0.559
1277	1565	-	0.447
1284	1320	-	0.747
1284	1347	-	1.027
1284	1565	-	0.711
1320	1347	-	0.711
1320	1565	-	0.645
1347	1565	-	0.661
992	1024	-	0.298
992	1030	-	0.28800000000000003
992	1260	-	0.513
992	1261	-	0.64
992	1277	-	0.753
992	1284	-	0.515
992	1320	-	0.269
992	1347	-	0.47200000000000003
992	1565	-	0.427
1024	1030	1260	0.789
1024	1030	1261	0.771
1024	1030	1277	0.6990000000000001
1024	1030	1284	0.771
1024	1030	1320	0.75
1024	1030	1347	0.51
1024	1030	1565	0.741
1024	1260	1261	0.921
1024	1260	1277	0.639
1024	1260	1284	0.8310000000000001
1024	1260	1320	0.711
1024	1260	1347	0.501
1024	1260	1565	0.669
1024	1261	1277	0.669
1024	1261	1284	0.81
1024	1261	1320	0.789
1024	1261	1347	0.45
1024	1261	1565	0.72
1024	1277	1284	0.66
1024	1277	1320	0.639
1024	1277	1347	0.45
1024	1277	1565	0.583
1024	1284	1320	0.729
1024	1284	1347	0.771
1024	1284	1565	0.6990000000000001
1024	1320	1347	0.6990000000000001
1024	1320	1565	0.669
1024	1347	1565	0.651
1030	1260	1261	1.089
1030	1260	1277	0.981
1030	1260	1284	1.11
1030	1260	1320	0.6900000000000001
1030	1260	1347	0.883
1030	1260	1565	0.75
1030	1261	1277	0.861
1030	1261	1284	0.93
1030	1261	1320	0.621
1030	1261	1347	0.591
1030	1261	1565	0.5700000000000001
1030	1277	1284	0.883
1030	1277	1320	0.639
1030	1277	1347	0.651
1030	1277	1565	0.561
1030	1284	1320	0.66
1030	1284	1347	0.921
1030	1284	1565	0.669
1030	1320	1347	0.42
1030	1320	1565	0.63
1030	1347	1565	0.441
1260	1261	1277	0.9390000000000001
1260	1261	1284	0.9510000000000001
1260	1261	1320	0.801
1260	1261	1347	0.5700000000000001
1260	1261	1565	0.6990000000000001
1260	1277	1284	0.81
1260	1277	1320	0.6990000000000001
1260	1277	1347	0.493
1260	1277	1565	0.523
1260	1284	1320	0.741
1260	1284	1347	0.9390000000000001
1260	1284	1565	0.651
1260	1320	1347	0.463
1260	1320	1565	0.63
1260	1347	1565	0.493
1261	1277	1284	0.771
1261	1277	1320	0.609
1261	1277	1347	0.523
1261	1277	1565	0.489
1261	1284	1320	0.75
1261	1284	1347	0.609
1261	1284	1565	0.5700000000000001
1261	1320	1347	0.463
1261	1320	1565	0.609
1261	1347	1565	0.459
1277	1284	1320	0.553
1277	1284	1347	0.681
1277	1284	1565	0.463
1277	1320	1347	0.385
1277	1320	1565	0.54
1277	1347	1565	0.429
1284	1320	1347	0.72
1284	1320	1565	0.621
1284	1347	1565	0.66
1320	1347	1565	0.621
992	1024	1030	0.40900000000000003
992	1024	1260	0.369
992	1024	1261	0.369
992	1024	1277	0.34600000000000003
992	1024	1284	0.369
992	1024	1320	0.314
992	1024	1347	0.354
992	1024	1565	0.401
992	1030	1260	0.523
992	1030	1261	0.553
992	1030	1277	0.6
992	1030	1284	0.501
992	1030	1320	0.354
992	1030	1347	0.429
992	1030	1565	0.40900000000000003
992	1260	1261	0.609
992	1260	1277	0.621
992	1260	1284	0.493
992	1260	1320	0.314
992	1260	1347	0.361
992	1260	1565	0.42
992	1261	1277	0.72
992	1261	1284	0.5700000000000001
992	1261	1320	0.338
992	1261	1347	0.463
992	1261	1565	0.42
992	1277	1284	0.6
992	1277	1320	0.338
992	1277	1347	0.501
992	1277	1565	0.48
992	1284	1320	0.361
992	1284	1347	0.51
992	1284	1565	0.401
992	1320	1347	0.291
992	1320	1565	0.385
992	1347	1565	0.354
