## Supplementary material for "When two are better than one: Modeling the mechanisms of antibody mixtures": S1 File: Figure5C A1-A2-B1-B2 (Influenza A Strains).csv

Influenza Strain	IC50 (nM)
A1 H1 A/New Caledonia/20/99	7.
A1 H1 A/California/07/09	4.
A1 H1 A/Puerto Rico/8/34-MA	7.
A1 H2 A/Guiyang/1/57	126.
A1 H2 A/Env/Hong Kong/MPU3156/05	20.
A1 H5 A/Hong Kong/156/97 (PR8)	4.
A1 H5 A/Vietnam/1194/04	11.
A2 H3 A/Brisbane/10/07	13.
A2 H3 A/Hong Kong/1/68-MA	30.
A2 H3 A/Panama/2007/99	15.
A2 H3 A/Wisconsin/67/05	23.
A2 H4 A/waterfowl/Hong Kong/MPA892/06	7.
A2 H7 A/Anhui/1/13	65.
A2 H7 A/New York/107/03 (PR8)	22.
A2 H7 A/mallard/Netherlands/12/00	16.
A2 H10 A/chicken/Germany/n/49	13.
