## Supplementary material for "When two are better than one: Modeling the mechanisms of antibody mixtures": S1 File: FigureS2A.csv

Antibody	Concentration (μg/mL)	Fractional Activity (HN5 Cell Line)
1565	0.001	1.002
1565	0.005	0.847
1565	0.014	0.675
1565	0.041	0.303
1565	0.124	0.157
1565	0.375	0.139
1565	1.122	0.14300000000000002
1565	3.358	0.158
1565	10.166	0.181
1320	0.001	1.0110000000000001
1320	0.005	0.925
1320	0.014	0.8
1320	0.042	0.24
1320	0.124	0.169
1320	0.375	0.146
1320	1.122	0.14100000000000001
1320	3.358	0.14300000000000002
1320	10.166	0.137
1024	0.001	0.996
1024	0.005	0.995
1024	0.014	0.995
1024	0.041	0.604
1024	0.124	0.137
1024	0.375	0.111
1024	1.122	0.108
1024	3.358	0.112
1024	10.166	0.094
992	0.001	1.002
992	0.005	1.0030000000000001
992	0.014	1.05
992	0.041	0.875
992	0.12	0.545
992	0.375	0.317
992	1.122	0.17500000000000002
992	3.358	0.147
992	10.166	0.126
1277	0.001	0.986
1277	0.005	0.989
1277	0.014	0.925
1277	0.042	0.8140000000000001
1277	0.125	0.447
1277	0.375	0.209
1277	1.122	0.17200000000000001
1277	3.358	0.158
1030	0.001	0.991
1030	0.005	1.0110000000000001
1030	0.014	1.066
1030	0.041	0.98
1030	0.122	0.524
1030	0.375	0.317
1030	1.122	0.197
1030	3.398	0.16
1030	10.287	0.176
1284	0.001	0.993
1284	0.005	1.018
1284	0.014	0.929
1284	0.041	0.839
1284	0.124	0.771
1284	0.371	0.716
1284	1.122	0.6990000000000001
1284	3.358	0.5710000000000001
1284	10.166	0.545
1347	0.001	1.002
1347	0.005	0.989
1347	0.014	1.02
1347	0.041	1.058
1347	0.125	1.029
1347	0.375	0.91
1347	1.122	0.9380000000000001
1347	3.358	0.9450000000000001
1347	10.166	0.981
1260	0.001	0.988
1260	0.005	1.08
1260	0.014	1.049
1260	0.041	0.991
1260	0.124	0.917
1260	0.371	0.936
1260	1.122	0.898
1260	3.358	0.812
1260	10.166	0.859
1261	0.001	1.
1261	0.005	1.025
1261	0.014	1.043
1261	0.041	0.98
1261	0.124	0.863
1261	0.371	0.808
1261	1.122	0.72
1261	3.398	0.608
1261	10.047	0.551
