## Supplementary material for "When two are better than one: Modeling the mechanisms of antibody mixtures": S1 File: FigureS2C.csv

Antibody	Fractional Activity (A431NS Cell Line)
1565	0.6509999999999999
1320	0.6920000000000001
1024	0.742
992	0.753
1277	0.763
1030	0.9059999999999999
1284	0.9440000000000001
1347	1.137
1260	1.219
1261	1.351
