## Supplementary material for "When two are better than one: Modeling the mechanisms of antibody mixtures": S1 File: FigureS3B.csv

Antibody 1	Antibody 2	Antibody 3	Fractional Activity
1024	1030	-	0.089
1024	1260	-	0.214
1024	1261	-	0.193
1024	1277	-	0.076
1024	1284	-	0.105
1024	1320	-	0.107
1024	1347	-	0.115
1024	1565	-	0.081
1030	1260	-	1.168
1030	1261	-	0.719
1030	1277	-	0.073
1030	1284	-	0.988
1030	1320	-	0.057
1030	1347	-	0.664
1030	1565	-	0.063
1260	1261	-	1.163
1260	1277	-	0.269
1260	1284	-	0.855
1260	1320	-	0.136
1260	1347	-	0.868
1260	1565	-	0.076
1261	1277	-	0.455
1261	1284	-	0.784
1261	1320	-	0.41600000000000004
1261	1347	-	0.494
1261	1565	-	0.152
1277	1284	-	0.089
1277	1320	-	0.052000000000000005
1277	1347	-	0.199
1277	1565	-	0.068
1284	1320	-	0.08600000000000001
1284	1347	-	0.28700000000000003
1284	1565	-	0.06
1320	1347	-	0.097
1320	1565	-	0.076
1347	1565	-	0.078
992	1024	-	0.081
992	1030	-	0.076
992	1260	-	0.186
992	1261	-	0.669
992	1277	-	0.078
992	1284	-	0.105
992	1320	-	0.065
992	1347	-	0.091
992	1565	-	0.078
