## Supplementary material for "When two are better than one: Modeling the mechanisms of antibody mixtures": S2 File: AntibodyMixturesNowPredicted.csv

Mixture Index	Antibody Index	Antibody Concentration (ug/mL)	Predicted Activity
1	Ab 10	2	1.351
2	Ab 1	0.5	0.501
2	Ab 4	1.5	0.501
3	Ab 2	0.2	0.655
3	Ab 4	0.4	0.655
3	Ab 6	0.6	0.655
3	Ab 8	0.8	0.655
3	Ab 10	1	0.655
