## Supplementary material for "When two are better than one: Modeling the mechanisms of antibody mixtures": S2 File: DissociationConstantsPotenciesDirect_ExampleA431NS.csv

Antibody Index	Dissociation Constant (ug/mL)	Potency
Ab 1	0.017225087813166725	0.6479942221766023
Ab 2	0.02242706432386885	0.6885462320941244
Ab 3	0.05265092305566334	0.7352080309258193
Ab 4	0.15331636376035038	0.7340654290755966
Ab 5	0.10130927343975571	0.750994851097389
Ab 6	0.16107724481883498	0.8984293694935147
Ab 7	0.10005249568587284	0.9411985301207956
Ab 8	0.2901125731577275	1.1568727112613042
Ab 9	0.41280896044742676	1.2642025811689932
Ab 10	0.5278739796500886	1.4436418834285905
