## Supplementary material for "When two are better than one: Modeling the mechanisms of antibody mixtures": S2 File: DissociationConstantsPotenciesDirect_ExampleHN5.csv

Antibody Index	Dissociation Constant (ug/mL)	Potency
Ab 1	0.017225087813166725	0.12136467434883251
Ab 2	0.02242706432386885	0.09790303743124142
Ab 3	0.05265092305566334	0.04271023653218903
Ab 4	0.15331636376035038	0.08783662813123905
Ab 5	0.10130927343975571	0.08622751166436278
Ab 6	0.16107724481883498	0.11047755155365552
Ab 7	0.10005249568587284	0.5915229063032232
Ab 8	0.2901125731577275	0.9465556579146169
Ab 9	0.41280896044742676	0.8325301967296785
Ab 10	0.5278739796500886	0.5434975271819941
