## Supplementary material for "When two are better than one: Modeling the mechanisms of antibody mixtures": S2 File: DissociationConstantsPotenciesInferredFromActivity_ExampleHN5.csv

Antibody Index	Antibody Concentration (ug/mL)	Activity
Ab 1	0.001000000000000006	1.0017381880436746
Ab 1	0.004572821378143103	0.8465483616792363
Ab 1	0.013843589747683948	0.6745337127330129
Ab 1	0.041418607753921144	0.3030321433900424
Ab 1	0.12392024753263037	0.15710602161740453
Ab 1	0.37515155883254503	0.13854405809317696
Ab 1	1.122415178921123	0.14300156803409367
Ab 1	3.3581516702023637	0.1582007659545512
Ab 1	10.166343748956846	0.18107102749426104
Ab 2	0.001000000000000006	1.0109453491689946
Ab 2	0.004572821378143103	0.9248092312444537
Ab 2	0.013843589747683948	0.8003649147790486
Ab 2	0.041909569881341584	0.2401149717151786
Ab 2	0.12392024753263012	0.16938223645116496
Ab 2	0.3751515588325458	0.14621669236427637
Ab 2	1.122415178921123	0.14146704117987383
Ab 2	3.3581516702023637	0.14285549741235087
Ab 2	10.166343748956846	0.13656974872188243
Ab 3	0.0010000000000000083	0.9956000806267948
Ab 3	0.004572821378143103	0.9953974665385712
Ab 3	0.0136814148961429	0.9952513959168288
Ab 3	0.04141860775392119	0.6037994068171529
Ab 3	0.12392024753263049	0.13715717251254575
Ab 3	0.3751515588325458	0.11092257471721766
Ab 3	1.1224151789211254	0.1077074503870351
Ab 3	3.3581516702023637	0.11216496032795249
Ab 3	10.166343748956846	0.0936029968037235
Ab 4	0.001000000000000006	1.0017381880436746
Ab 4	0.004572821378143098	1.003070100809671
Ab 4	0.013843589747683962	1.0504927920169
Ab 4	0.041418607753921234	0.8754106600140835
Ab 4	0.11961596559870986	0.5453460276905923
Ab 4	0.3751515588325466	0.31654917318269044
Ab 4	1.1224151789211276	0.17522663197271257
Ab 4	3.3581516702023637	0.14745907797501104
Ab 4	10.166343748956825	0.1258280607423427
Ab 5	0.0010000000000000317	0.9863929195014751
Ab 5	0.004519251701372788	0.9892609297735382
Ab 5	0.013843589747683962	0.9246615899708645
Ab 5	0.0419095698813415	0.8140280151934391
Ab 5	0.12538915611402315	0.4471300264131287
Ab 5	0.3751515588325466	0.20913229338729367
Ab 5	1.122415178921123	0.17215757826427264
Ab 5	3.3581516702023637	0.15820076595455093
Ab 6	0.001000000000000006	0.990996500064135
Ab 6	0.004572821378143103	1.010742735080771
Ab 6	0.013681414896142887	1.0658396312109464
Ab 6	0.041418607753921144	0.97975848610104
Ab 6	0.1224685469179177	0.5238595104278199
Ab 6	0.3751515588325466	0.31654917318269055
Ab 6	1.122415178921123	0.1967100079317922
Ab 6	3.397958061039993	0.15973372215692394
Ab 6	10.28685213940611	0.1764658762797542
Ab 7	0.000988285202429658	0.9925325975702016
Ab 7	0.004572821378143103	1.0184153693518707
Ab 7	0.013843589747683962	0.9292651705335243
Ab 7	0.04093339714843832	0.8385835861646515
Ab 7	0.12392024753263024	0.7709167633053846
Ab 7	0.3707567342626228	0.715527725931724
Ab 7	1.122415178921123	0.698500289261715
Ab 7	3.3581516702023637	0.5709884897397168
Ab 7	10.166343748956804	0.5447538919443884
Ab 8	0.001000000000000006	1.0017381880436746
Ab 8	0.004572821378143103	0.9892593591216914
Ab 8	0.013843589747683962	1.0198022549325012
Ab 8	0.0414186077539211	1.0580193556662574
Ab 8	0.12538915611402277	1.028715704162489
Ab 8	0.37515155883254736	0.9104110657658105
Ab 8	1.1224151789211185	0.9378864785200272
Ab 8	3.3581516702023637	0.9454130421693843
Ab 8	10.166343748956825	0.9805595185428538
Ab 9	0.001000000000000006	0.9879274463556951
Ab 9	0.004572821378143098	1.0797964435206684
Ab 9	0.013843589747683962	1.04895826516268
Ab 9	0.04093339714843824	0.9905017447324258
Ab 9	0.12392024753263024	0.9166968144562795
Ab 9	0.3707567342626228	0.9364995929393964
Ab 9	1.122415178921123	0.8979887803103083
Ab 9	3.3581516702023637	0.8119092058522489
Ab 9	10.166343748956846	0.8593318970594779
Ab 10	0.001000000000000006	1.0002036611894547
Ab 10	0.004572821378143103	1.0245534767687503
Ab 10	0.013843589747683962	1.0428201577458007
Ab 10	0.0414186077539211	0.97975848610104
Ab 10	0.12392024753262999	0.8629883745585812
Ab 10	0.370756734262622	0.8075993371849208
Ab 10	1.1224151789211254	0.7199836652207944
Ab 10	3.397958061039986	0.6078155635891489
Ab 10	10.047247089907202	0.5508935700131152
