## Supplementary material for "When two are better than one: Modeling the mechanisms of antibody mixtures": S2 File: epitopeGroupFromActivity_ExampleA431NS.csv

Antibody 1 Index	Antibody 2 Index	Antibody 1 Concentration (ug/mL)	Antibody 2 Concentration (ug/mL)	Activity of Mixture
Ab 1	Ab 2	1	1	0.6454703832752613
Ab 1	Ab 3	1	1	0.7369337979094077
Ab 1	Ab 4	1	1	0.42700000000000005
Ab 1	Ab 5	1	1	0.44700000000000006
Ab 1	Ab 6	1	1	0.5984320557491288
Ab 1	Ab 7	1	1	0.7108013937282229
Ab 1	Ab 8	1	1	0.6611498257839722
Ab 1	Ab 9	1	1	0.6716027874564457
Ab 1	Ab 10	1	1	0.7473867595818815
Ab 2	Ab 3	1	1	0.7447735191637629
Ab 2	Ab 4	1	1	0.269
Ab 2	Ab 5	1	1	0.5226480836236936
Ab 2	Ab 6	1	1	0.7212543554006969
Ab 2	Ab 7	1	1	0.7473867595818815
Ab 2	Ab 8	1	1	0.7108013937282229
Ab 2	Ab 9	1	1	0.8754355400696864
Ab 2	Ab 10	1	1	0.9355400696864109
Ab 3	Ab 4	1	1	0.298
Ab 3	Ab 5	1	1	0.5932055749128918
Ab 3	Ab 6	1	1	0.8806620209059233
Ab 3	Ab 7	1	1	0.8806620209059234
Ab 3	Ab 8	1	1	0.8754355400696863
Ab 3	Ab 9	1	1	1.0374564459930313
Ab 3	Ab 10	1	1	1.215156794425087
Ab 4	Ab 5	1	1	0.7526132404181184
Ab 4	Ab 6	1	1	0.28800000000000003
Ab 4	Ab 7	1	1	0.515
Ab 4	Ab 8	1	1	0.47200000000000003
Ab 4	Ab 9	1	1	0.513
Ab 4	Ab 10	1	1	0.6402439024390243
Ab 5	Ab 6	1	1	0.7787456445993028
Ab 5	Ab 7	1	1	0.5879790940766548
Ab 5	Ab 8	1	1	0.5592334494773519
Ab 5	Ab 9	1	1	0.7264808362369338
Ab 5	Ab 10	1	1	0.8937282229965157
Ab 6	Ab 7	1	1	1.2752613240418118
Ab 6	Ab 8	1	1	0.8310104529616722
Ab 6	Ab 9	1	1	1.2465156794425085
Ab 6	Ab 10	1	1	0.9616724738675957
Ab 7	Ab 8	1	1	1.0270034843205573
Ab 7	Ab 9	1	1	1.136759581881533
Ab 7	Ab 10	1	1	0.880662020905923
Ab 8	Ab 9	1	1	0.8440766550522648
Ab 8	Ab 10	1	1	0.6454703832752613
Ab 9	Ab 10	1	1	1.2778745644599303
